# Disruption of a *Plasmodium falciparum* patatin-like phospholipase delays male gametocyte exflagellation

**DOI:** 10.1101/2023.04.28.538693

**Authors:** Emma Pietsch, Korbinian Niedermüller, Tim-Wolf Gilberger, Paul-Christian Burda

## Abstract

An essential process in transmission of the malaria parasite to the *Anopheles* vector is the conversion of mature gametocytes into gametes within the mosquito gut, where they egress from the red blood cell (RBC). During egress, male gametocytes undergo exflagellation, leading to the formation of eight haploid motile microgametes, while female gametes retain their spherical shape. Gametocyte egress depends on sequential disruption of the parasitophorous vacuole membrane and the host cell membrane. In other life cycle stages of the malaria parasite, phospholipases have been implicated in membrane disruption processes during egress, however their importance for gametocyte egress is relatively unknown. Here, we performed comprehensive functional analyses of six putative phospholipases for their role during development and egress of *Plasmodium falciparum* gametocytes. We localize two of them, the prodrug activation and resistance esterase (PF3D7_0709700) and the lysophospholipase 1 (PF3D7_1476700), to the parasite plasma membrane. Subsequently, we show that disruption of most of the studied phospholipase genes does neither affect gametocyte development nor egress. The exception is the putative patatin-like phospholipase PF3D7_0924000, whose gene deletion leads to a delay in male gametocyte exflagellation, indicating an important, albeit not essential, role of this enzyme in male gametogenesis.
