## Supplemental File 1 for "Disruption of a *Plasmodium falciparum* patatin-like phospholipase delays male gametocyte exflagellation"

### Sheet: Blatt1
Supplemental File 1. Oligonucleotides used in this study.
Name:	Sequence:	Notes:
mScarlet-fw	GAAAAAATGTTTTTTTCCTAGGACGCGTGCTAGAGGTGCTGCTGCTGGTGCTGGAGGTGCAGGTAGACGTACGATGGTGAGTAAGGGTGAGGC	plasmid construction
mScarlet-rev	CTTCCTCTTCCTTCTCCGTCGACCTTGTAAAGCTCATCCATACC	plasmid construction
PF3D7_0709700-TAG-fw	CCAAGCTATTTAGGTGACACTATAGAATACTCGCGGCCGCTAAAGCAGTAGTCGATTAGATGG	plasmid construction
PF3D7_0709700-TAG-rev	GCACCTCCAGCACCAGCAGCAGCACCTCTAGCACGCGTCCTAGGTACTTGTTCTTCTTGTTTGGG	plasmid construction
PF3D7_0731800-TAG-fw	CCAAGCTATTTAGGTGACACTATAGAATACTCGCGGCCGCTAAAATCAATCACATGGATTATCAGAGG	plasmid construction
PF3D7_0731800-TAG-rev	GCACCTCCAGCACCAGCAGCAGCACCTCTAGCACGCGTCCTAGGGCTAAATATATTATTAAGCCAATCAACAAATATC	plasmid construction
PF3D7_0924000-TAG-fw	GCTATTTAGGTGACACTATAGAATACTCGCGGCCGCTAAGGAAATGAAATTGATGGAGGGG	plasmid construction
PF3D7_0924000-TAG-rev	CCTCCAGCACCAGCAGCAGCACCTCTAGCACGCGTCCTAGGAAAAAAACATTTTTTCATTTTTATTAATTTCTTTTCAATTTTCATTCTGTTCAAAATTAAGGG	plasmid construction
PF3D7_1411900-TAG-fw	GCTATTTAGGTGACACTATAGAATACTCGCGGCCGCTAATCTGGTTGGTGTGATGAAGGG	plasmid construction
PF3D7_1411900-TAG-rev	CCTCCAGCACCAGCAGCAGCACCTCTAGCACGCGTCCTAGGTTTTGTATTTAGCAAATCGGTTGG	plasmid construction
PF3D7_1412000-TAG-fw	GCTATTTAGGTGACACTATAGAATACTCGCGGCCGCTAAATAATTTTGTTCCTATTCTGTATAAGTG	plasmid construction
PF3D7_1412000-TAG-rev	CCTCCAGCACCAGCAGCAGCACCTCTAGCACGCGTCCTAGGAAGATCTGGAGGTATGTTAGC	plasmid construction
PF3D7_1476700-TAG-fw	CCAAGCTATTTAGGTGACACTATAGAATACTCGCGGCCGCTAATATTCATGGGAAGTTAGGGAACC	plasmid construction
PF3D7_1476700-TAG-rev	GCACCTCCAGCACCAGCAGCAGCACCTCTAGCACGCGTCCTAGGTTCACATTTTTTTATCCAAGTTAAC	plasmid construction
PF3D7_1476700-KO-fw	GCTATTTAGGTGACACTATAGAATACTCGCGGCCGCTAAATGAATAAAAATGATATAACCATTGATGAG	plasmid construction
PF3D7_1476700-KO-rev	CCTCCAGCACCAGCAGCAGCACCTCTAGCACGCGTTTTCGAAATGATTGATTCATAAACAC	plasmid construction
SLI-5I-Neo-rev	GAGAACCTGCGTGCAATCC	5' integration rev-primer for TAG constructs
SLI-3I-fw	GCGGATAACAATTTCACACAGG	universal 3' integration fw-primer
SLI-5I-GFP-rev	ACCTTCACCCTCTCCACTGAC	5' integration rev-primer for TGD constructs
PF3D7_0709700-TAG-5I	ATCGAGGAAGAGCTCCACAG	5' integration
PF3D7_0709700-TAG-3I	TTTGGAGTTACATAAAATGTACGTCAG	3' integration
PF3D7_0731800-TAG-5I	GGACAATGTCTTATGAAAATAGTTGG	5' integration
PF3D7_0731800-TAG-3I	TCTTTTAATAACAAAATAGGCACACG	3' integration
PF3D7_0924000-TAG-5I	CTATGGATTTTCAAGATAGCTTGG	5' integration
PF3D7_0924000-TAG-3I	CTACATAATATAACAGCATTTAAGGG	3' integration
PF3D7_1411900-TAG-5I	CCTTCCCTATTTCATCCGACC	5' integration
PF3D7_1411900-TAG-3I	TCTAGTTGTTGTAATGGTCTAATTTG	3' integration
PF3D7_1412000-TAG-5I	GATTTGCCTTGTACACAACCG	5' integration
PF3D7_1412000-TAG-3I	AGGATGGCCAGGATTTAGCC	3' integration
PF3D7_1476700-TAG-5I	CATTTTCCGAGCTTCTAGTTTTT	5' integration
PF3D7_1476700-TAG-3I	AAAATCCGCCATAAATAAATGAAA	3' integration
PF3D7_0709700-KO-5I	TCCATATTCCCATTTTCTTTCG	5' integration
PF3D7_0709700-KO-3I	AAAACGTAAACCAGGAGTAAGACG	3' integration
PF3D7_0731800-KO-5I	TTTTTCTTTAAGTATAGGAAATTTAATGG	5' integration
PF3D7_0731800-KO-3I	CCACAATTACAATATTTTGAAAGACC	3' integration
PF3D7_0924000-KO-5I	TGTTTCTTTAAATGAAGCTTCCGC	5' integration
PF3D7_0924000-KO-3I	CATTTCCGTGACTGTTTCTGGG	3' integration
PF3D7_1411900-KO-5I	CCTTCCCTATTTCATCCGACC	5' integration
PF3D7_1411900-KO-3I	TCTAGTTGTTGTAATGGTCTAATTTG	3' integration
PF3D7_1412000-KO-5I	GATTTGCCTTGTACACAACCG	5' integration
PF3D7_1412000-KO-3I	AGGATGGCCAGGATTTAGCC	3' integration
PF3D7_1476700-KO-5I	AAATTATTAATCGATCTTTGTTTTG	5' integration
PF3D7_1476700-KO-3I	CATTCCAGCTAAAGAAATAAATGC	3' integration
